# Determining the age of single cells using scMLEAge

**DOI:** 10.64898/2025.12.04.692166

**Authors:** Chanyue Hu, Matteo Pellegrini

## Abstract

Aging is a complex biological process marked by a gradual decline in physiological function that contributes to increased vulnerability to disease and mortality. Numerous studies have investigated the cellular and molecular aspects of aging at single-cell resolution, yet the heterogeneity of cellular aging in an individual remains poorly understood. To enhance our ability to study aging at the single cell level, we developed a statistical framework to predict the age of individual cells based on their transcriptomic profiles. Our Bayesian approach estimates the most likely age of a cell given its read counts. We applied the model to data from Tabula Muris Senis and examined organ- and cell-type-specific transcriptomic signatures of aging. Compared with standard regression-based methods, our framework achieved higher predictive accuracy. We show that *scMLEAge* is a powerful tool for dissecting the cellular heterogeneity of aging and age-related functional decline.
