## Supplementary Table 1 for "Determining the age of single cells using scMLEAge"

Gene	Category
Ppia	Housekeeping
Pfn1	Cytoskeleton
Tmsb4x	Cytoskeleton
Tmsb10	Cytoskeleton
Actb	Cytoskeleton
Cfl1	Cytoskeleton
Sparc	Extracellular matrix / adhesion
Lgals3	Extracellular matrix / adhesion
H2-D1	Histocompatibility Complex Proteins
S100a6	Immune response
B2m	Immune response
S100a8	Immune response
S100a9	Immune response
Ifitm3	Immune response
S100a11	Immune response
Fth1	Iron metabolism (ferritin)
Ftl1	Iron metabolism (ferritin)
Itm2b	Membrane protein / trafficking
Atp5l	Metabolism / transport
Fau	Other / uncategorized
Beta-s	Other / uncategorized
Rps28	Ribosomal protein
Rps6	Ribosomal protein
Rps5	Ribosomal protein
Rps3a	Ribosomal protein
Rps20	Ribosomal protein
Rps18	Ribosomal protein
Rpl6	Ribosomal protein
Rpl19	Ribosomal protein
Rps3	Ribosomal protein
Rpl18a	Ribosomal protein
Rpl13a	Ribosomal protein
Rpl38	Ribosomal protein
Rps24	Ribosomal protein
Rps9	Ribosomal protein
Rpl10	Ribosomal protein
Rplp2	Ribosomal protein
Rps10	Ribosomal protein
Rpl21	Ribosomal protein
Rplp0	Ribosomal protein
Rpl36	Ribosomal protein
Rps7	Ribosomal protein
Rpl35	Ribosomal protein
Rps16	Ribosomal protein
Rps2	Ribosomal protein
Rpl23a	Ribosomal protein
Rps17	Ribosomal protein
Rps11	Ribosomal protein
Rpl11	Ribosomal protein
Rpl28	Ribosomal protein
Rpl9	Ribosomal protein
Rps12	Ribosomal protein
Rplp1	Ribosomal protein
Rpl13	Ribosomal protein
Rpl17	Ribosomal protein
Rps13	Ribosomal protein
Rpl14	Ribosomal protein
Rpl24	Ribosomal protein
Rps23	Ribosomal protein
Rps8	Ribosomal protein
Rps4x	Ribosomal protein
Rpl3	Ribosomal protein
Rps19	Ribosomal protein
Rpl23	Ribosomal protein
Rpsa	Ribosomal protein
Rpl32	Ribosomal protein
Rpl31	Ribosomal protein
Rpl7	Ribosomal protein
Rps15	Ribosomal protein
Rps14	Ribosomal protein
Rps27a	Ribosomal protein
Rps25	Ribosomal protein
Rpl15	Ribosomal protein
Rpl4	Ribosomal protein
Rps15a	Ribosomal protein
Rpl27	Ribosomal protein
Rpl35a	Ribosomal protein
Rpl27a	Ribosomal protein
Rpl10a	Ribosomal protein
Rpl18	Ribosomal protein
Rps21	Ribosomal protein
Rps26	Ribosomal protein
Rpl37a	Ribosomal protein
Rpl8	Ribosomal protein
Rpl12	Ribosomal protein
Rpl39	Ribosomal protein
Rps27	Ribosomal protein
Rpl36a	Ribosomal protein
Rpl5	Ribosomal protein
Gnb2l1	Signaling (G protein-related)
Serf2	Stress response / small peptide
Dbp	Transcription / stress
H3f3b	Transcription / stress
Tpt1	Transcription / stress
Malat1	Transcription / stress
Ptma	Transcription / stress
Ddx5	Transcription / stress
Rbm3	Transcription / stress
Eef2	Transcription / stress
Uba52	Ubiquitin system
