## Supplementary Table 2 for "Determining the age of single cells using scMLEAge"

Gene	Category
Pdlim4	Cytoskeleton
Cgref1	Calcium-binding / signaling
Wdhd1	Cell cycle
Cdca8	Cell cycle
Fkbp5	Chaperone protein
F10	Coagulation / hemostasis factor
Mtap1b	Cytoskeleton
Tuba4a	Cytoskeleton
Cadm1	Extracellular matrix / adhesion
Chst10	Extracellular matrix / adhesion
Col15a1	Extracellular matrix / adhesion
Col17a1	Extracellular matrix / adhesion
Col1a1	Extracellular matrix / adhesion
Col1a2	Extracellular matrix / adhesion
Col3a1	Extracellular matrix / adhesion
Mgp	Extracellular matrix / adhesion
Olfm1	Extracellular matrix / adhesion
Sparc	Extracellular matrix / adhesion
Igf1	Growth factor
Igfbp5	Growth factor
Hba-a1	Hemoglobin / oxygen transport
Cd74	Immune response
H2-Aa	Histocompatibility Complex Proteins
H2-Ab1	Histocompatibility Complex Proteins
H2-DMa	Histocompatibility Complex Proteins
H2-DMb1	Histocompatibility Complex Proteins
H2-Eb1	Histocompatibility Complex Proteins
Iapp	Hormone / secreted peptide
Ins1	Hormone / secreted peptide
Ins2	Hormone / secreted peptide
Ppy	Hormone / secreted peptide
C3ar1	Immune response
C4b	Immune response
Chi3l3	Immune response
Fpr2	Immune response
Lilra5	Immune response
Mnda	Immune response
Mrgpra2b	Immune response
Oas1a	Immune response
Osm	Immune response
Prtn3	Immune response
Retnlg	Immune response
S100a4	Immune response
S100a6	Immune response
S100a8	Immune response
S100a9	Immune response
Saa3	Immune response
Tgtp2	Immune response
Tmem86a	Membrane protein / trafficking
Cpe	Metabolic enzyme
Cyp2a4	Metabolic enzyme
Gstm1	Metabolic enzyme
Pcsk2	Metabolic enzyme
Phgdh	Metabolic enzyme
Phospho1	Metabolic enzyme
Phpt1	Metabolic enzyme
Ptgds	Metabolic enzyme
Cdk5rap1	Mitochondrial enzyme (tRNA modification)
1810030J14Rik	Other / uncategorized
9430020K01Rik	Other / uncategorized
AI607873	Other / uncategorized
Beta-s	Other / uncategorized
C130026I21Rik	Other / uncategorized
Csprs	Other / uncategorized
Gm11428	Other / uncategorized
Gm12250	Other / uncategorized
Gm6402	Other / uncategorized
Gm6981	Other / uncategorized
Gm9320	Other / uncategorized
Plac9	Other / uncategorized
Rpl34-ps1	Other / uncategorized
Mup1	Secreted carrier protein
Mup12	Secreted carrier protein
Mup14	Secreted carrier protein
Mup21	Secreted carrier protein
Scgb1a1	Secreted carrier protein
Lrg1	Secreted carrier protein
Serpinf1	Serpin family (secreted)
Olfr613	Signaling
Gpr150	Signaling
Ppp1r10	Signaling
Cbx6	Transcription / stress
Cpsf3l	Transcription / stress
Creb3l3	Transcription / stress
Dbp	Transcription / stress
Ddit4	Transcription / stress
Fos	Transcription / stress
Nr1d1	Transcription / stress
Phf13	Transcription / stress
Tef	Transcription / stress
Zfp36l1	Transcription / stress
Slco1a1	Transporter (solute carrier)
Wdr89	WD-repeat scaffold protein
